# Genome-wide antibiotic-CRISPRi profiling identifies LiaR activation as a strategy to resensitize fluoroquinolone-resistant *Streptococcus pneumoniae*

**DOI:** 10.1101/2024.10.30.621020

**Authors:** Bevika Sewgoolam, Kin Ki Jim, Vincent de Bakker, Florian P. Bock, Paddy Gibson, Jan-Willem Veening

## Abstract

*Streptococcus pneumoniae* is a human pathogen that has become increasingly resistant to the synthetic fluoroquinolone antibiotics that target bacterial topoisomerases. To identify pathways that are essential under fluoroquinolone stress and thus might represent novel targets to revitalize the use of this class of antibiotics, we performed genome-wide CRISPRi-seq screens to determine antibiotic-gene essentiality signatures. As expected, genes involved in DNA recombination and repair become more important under fluoroquinolone-induced DNA damage, such as *recA, recJ, recF, recO, rexAB* and *ruvAB.* Surprisingly, we also found that specific downregulation of the gene encoding the histidine kinase *liaS* caused fluoroquinolone hypersensitivity. LiaS is part of the LiaFSR (VraTSR) three-component regulatory system involved in cell envelope homeostasis. We show that LiaS keeps the response regulator LiaR inactive, and that deletion of *liaS* causes hyperphosphorylation of LiaR and subsequent upregulation of the LiaR regulon. RNA-seq was used to refine the LiaR regulon, highlighting the role of the heat-shock response and the pleiotropic regulator SpxA2 in fluoroquinolone sensitivity. Activating the LiaR-regulon by the cell envelope-targeting antibiotic bacitracin synergized with ciprofloxacin and levofloxacin. This synergistic antibiotic combination restored sensitivity in fluoroquinolone-resistant strains *in vitro*. Importantly, bacitracin/levofloxacin combination therapy was also effective *in vivo* and improved the treatment of fluoroquinolone-resistant *S. pneumoniae* infection in a zebrafish meningitis model. Together, the approaches and findings presented here provides a starting point for identification and validation of potent combination therapies that could be used in the clinic to treat antibiotic-resistant pneumococcal infections.
