## Supplementary material for "Genome-wide antibiotic-CRISPRi profiling identifies LiaR activation as a strategy to resensitize fluoroquinolone-resistant *Streptococcus pneumoniae*": Table S3

### Sheet: Sheet1
Strain number	Strain Name	Genotype	Reference
	S. pneumoniae
VL1	D39V	Serotype 2 laboratory strain	Slager et al., 2018
VL6581	ΔliaS	D39V, prs1::tetR-lacI (GmR); liaS::ery	This study
VL6582	plac-liaS, ΔliaS	D39V, prs1::tetR-lacI (GmR); ZIP::Plac-liaS(SpcR); liaS::ery	This study
VL6583	ΔliaF	D39V, prs1::tetR-lacI (GmR); liaF::ery	This study
VL6584	ΔliaR	D39V, prs1::tetR-lacI (GmR); liaR::ery	This study
VL6585	ΔliaFSR (ΔliaOperon)	D39V, prs1::tetR-lacI (GmR); liaFSR::ery	This study
VL6667	p803-luc	D39V, CEP::pSpv0803-luc (ClmR)	This study
VL6668	△liaF-p803-luc	D39V, CEP::pSpv0803-luc (ClmR); liaF::ery	This study
VL6669	△liaS-p803-luc	D39V, CEP::pSpv0803-luc (ClmR); liaS::ery	This study
VL6670	△liaR-p803-luc	D39V, CEP::pSpv0803-luc (ClmR); liaR::ery	This study
VL6671	△liaOperon-p803-luc	D39V, CEP::pSpv0803-luc (ClmR); liaFSR::ery	This study
VL7531	liaR* (phosphomimetic LiaR)	D39V, prs1::tetR-lacI (GmR); CEP::pSpv0803-luc (ClmR), ZIP::Plac-liaR*(spcR)	This study
VL6102	plac-yidC1	D39V; prs1::tetR-lacI-gmR; ZIP::Plac-yidC1	Veening Lab strain collection
VL6674	plac-piuA	D39V, prs1::tetR-lacI (GmR); ZIP::Plac-piuA(SpcR)	This study
VL6675	plac-spv_2369	D39V, prs1::tetR-lacI (GmR); ZIP::Plac-spv_2369(SpcR)	This study
VL6676	plac-spv_0803	D39V, prs1::tetR-lacI (GmR); ZIP::Plac-spv_0803(SpcR)	This study
VL6677	plac-grpE	D39V, prs1::tetR-lacI (GmR); ZIP::Plac-grpE(SpcR)	This study
VL6678	plac-hrcA	D39V, prs1::tetR-lacI (GmR); ZIP::Plac-hrcA(SpcR)	This study
VL6679	plac-spv_1610	D39V, prs1::tetR-lacI (GmR); ZIP::Plac-spv_1610(SpcR)	This study
VL6680	plac-spv_2171	D39V, prs1::tetR-lacI (GmR); ZIP::Plac-spv_2171(SpcR)	This study
VL6683	plac-spxA2	D39V, prs1::tetR-lacI (GmR); ZIP::Plac-spxA2(SpcR)	This study
VL6695	plac-recJ, ΔrecJ	D39V, prs1::tetR-lacI (GmR); ZIP::Plac-recJ(SpcR); recJ::ery	This study
VL6697	plac-recF, ΔrecF	D39V, prs1::tetR-lacI (GmR); ZIP::Plac-recJ(SpcR); recF::ery	This study
VL7514	Δefp	D39V, efp::ery	This study
VL2177	TIGR 4	serotype 4	Veening Lab strain collection
VL7101	FQR_25191	serotype 31	German National Reference Center for Streptococci
VL7103	FQR_40109	serotype 24F (parC S79F, S81F)	Schmitz et al., 2017
VL7099	FQR_19846	serotype 9V	German National Reference Center for Streptococci
VL7100	FQR_21800	serotype 19F (parC D435N, gyrA S81F)	German National Reference Center for Streptococci
VL4956	D39V ParC S79F	ParC S79F	Veening Lab strain collection
VL333	prs1::lacI-tetR (Gm)	prs1::lacI-tetR (Gm)	Veening Lab strain collection
VL3880	D39V+pASR100	D39V, Δprs1::lacI (gen), zip::spc-T-Plac-MCS (spc) (pASR100)	Veening Lab strain collection
VL7497	CRISPRi, liaFSR	prs1::lacI-TetR, BgaA::dCas9, ZIP::P3-sgRNA0136(liaFSR)-spc	This study
VL7498	CRISPRi, bta	prs1::lacI-TetR, BgaA::dCas9, ZIP::P3-sgRNA0495(bta)-spc	This study
VL7499	CRISPRi, clpP	prs1::lacI-TetR, BgaA::dCas9, ZIP::P3-sgRNA0240(clpP)-spc	This study
VL7500	CRISPRi, recA, dinF, lytA	prs1::lacI-TetR, BgaA::dCas9, ZIP::P3-sgRNA0642(recA)-spc	This study
VL7501	CRISPRi, glQ5/HP5	prs1::lacI-TetR, BgaA::dCas9, ZIP::P3-sgRNA0422(glnQ/HP5)-spc	This study
VL7502	CRISPRi, nusB, efp	prs1::lacI-TetR, BgaA::dCas9, ZIP::P3-sgRNA0150(nusB, efp)-spc	This study
VL7503	CRISPRi, pcrA	prs1::lacI-TetR, BgaA::dCas9, ZIP::P3-sgRNA0367(pcrA)-spc	This study
VL7504	CRISPRi, ruvA, tag	prs1::lacI-TetR, BgaA::dCas9, ZIP::P3-sgRNA0067(ruvA, tag)-spc	This study
VL7505	CRISPRi, rexAB	prs1::lacI-TetR, BgaA::dCas9, ZIP::P3-sgRNA0346(rexAB)-spc	This study
VL7506	CRISPRi, tRNA-tyr1	prs1::lacI-TetR, BgaA::dCas9, ZIP::P3-sgRNA0285(trna-tyr1)-spc	This study
VL7507	CRISPRi, araT, recO, plsX	prs1::lacI-TetR, BgaA::dCas9, ZIP::P3-sgRNA0856(araT, recO,plsX)-spc	This study
VL7508	CRISPRi, recJ	prs1::lacI-TetR, BgaA::dCas9, ZIP::P3-sgRNA0200(recJ)-spc	This study
VL7509	CRISPRi, yoaA	prs1::lacI-TetR, BgaA::dCas9, ZIP::P3-sgRNA0268(yoaA)-spc	This study
VL7510	CRISPRi, spv_0761	prs1::lacI-TetR, BgaA::dCas9, ZIP::P3-sgRNA0288(spv_0761)-spc	This study
VL7511	CRISPRi, spv_1400	prs1::lacI-TetR, BgaA::dCas9, ZIP::P3-sgRNA1224(spv_1400)-spc	This study
VL7512	CRISPRi, recF, spv_2053	prs1::lacI-TetR, BgaA::dCas9, ZIP::P3-sgRNA0759(recF, spv_2053)-spc	This study
VL7048	CRISPRi, yidC2	prs1::lacI-TetR, BgaA::dCas9, ZIP::P3-sgRNA1333(yidC2)-spc	Veening Lab strain collection
VL7070	CRISPRi cozE	prs1::lacI-TetR, BgaA::dCas9, ZIP::P3-sgRNA792(cozE)-spc	Veening Lab strain collection
VL7518	CRISPRi, hlpA	prs1::lacI-TetR, BgaA::dCas9, ZIP::P3-sgRNA0355(hlpA)-spc	Veening Lab strain collection
VL7519	CRISPRi, ftsK	prs1::lacI-TetR, BgaA::dCas9, ZIP::P3-sgRNA0294(ftsK)-spc	Veening Lab strain collection
VL7520	CRISPRi, recU, pbp1a	prs1::lacI-TetR, BgaA::dCas9, ZIP::P3-sgRNA0130(pbp1a, recU)-spc	Veening Lab strain collection
	DCI23_CRISPRi library		Liu et al., 2017
	Other species
VL3328	Staphylococcus aureus, NCTC8325-4		Veening Lab strain collection
VL4311	Bacillus subtilis, 168		Veening Lab strain collection
VL955	Escherichia coli Stbl3		Veening Lab strain collection
