## Supplementary material for "Genome-wide antibiotic-CRISPRi profiling identifies LiaR activation as a strategy to resensitize fluoroquinolone-resistant *Streptococcus pneumoniae*": Table S4

### Sheet: Sheet1
Description	Primer name	Notes	Sequence (5' - 3')
upstream fragment for liaS deletion	OVL7535	liaS_del_uF	ccgctggatatgattaagtgcttgg
	OVL7853	liaS_del_uR	GAGTACCGTCTCGTGttcatcctctaaccacctcc
downstream fragment for liaS deletion	OVL7854	liaS_del_dF	GAGTACCGTCTCGaaaggagtaaagatgaaaattttactag
	OVL7538	liaS_del_dR	gttcagggtgttcatacacc
erythromycin marker for liaS deletion	OVL7855	liaS_del_ery_F	GAGTACCGTCTCGaaCAAAAATATAAAATATTCTCAAAACTTTTTAACG
	OVL7856	liaS_del_ery_R	GAGTACCGTCTCGctttaTTATTTCCTCCCGTTAAATAATAGAT
ISU for ZIP locus	OVL3252	ZIP-upF	ATCAGAAAGCAAACTAGAAAGTTATG
	OVL6933	pASR100_R1_p2_Esp3I	CCAAACCGTCTCCTATTTATTTAGATCTTAATTGTGAGCG
ISD for ZIP locus	OVL3255	ZIPdn-R	GAAACAGATTTTATCTGCTTTATATCG
	OVL6932	pASR100_F2_p5_Esp3I	CCAAACCGTCTCGATCCCTCCAGTAACTCGAG
erythromycin marker for all deletions	OVL4823	Ery-F_BsmBI	GGTAGTCCGTCTCGATGAACAAAAATATAAAATATTC
	OVL1474	Ery-R-BsmBI	GGTAGTCCGTCTCGTTATTTCCTCCCGTTAAATAATAGA
liaS gene complement	OVL9374	liaS_comp_F	GGGATACGTCTCCAATAaggtggttagaggatgaaaaa
	OVL9375	liaS_comp_R	GGGATACGTCTCCGGATtcattccttatctaacagggg
upstream fragment for liaT deletion and liaTSR deletion	OVL7531	liaT_del_uF	cctctatgcccttgagcag
	OVL7851	liaT_del_uR_2	GGTAGTCCGTCTCCTCATAGGTTCATCCTCTCCCTTC
downstream fragment for liaT deletion	OVL7852	liaT_del_dF_2	GGTAGTCCGTCTCCATAAGTGATGTGGAGGTGGTTAGA
	OVL7534	liaT_del_dR	ctttactcctttatcattcc
upstream fragment for liaR deletion	OVL7539	liaR_del_uF	gtggaggtggttagaggatg
	OVL7540	liaR_del_uR	GGTAGTCCGTCTCCTCATCTTTACTCCTTTATCATTCC
downstream fragment for liaR deletion and liaTSR deletion	OVL7857	liaR_del_dF_2	GGTAGTCCGTCTCCATAAAGAGGAGTTTTAGATGAG
	OVL7858	liaR_del_dR_2	gatattatctgataggctcc
ISU of CEP locus	OVL873	F-os_CEP	TAAAACAAACCGCATCCG
	OVL8762	CEP_pSPV803_upR2	GCTGAACGTCTCGtgGTGTTGATCACCGTCTAGA
promoter of spv_0803	OVL8763	pSPV803_F2	GCTGAACGTCTCGACcacctttatttccaagggaag
	OVL8686	pSPV803_R	CGTGATCGTCTCGATgatatttcctctttctgctagg
ISD of CEP locus	OVL8687	CEP_pSPV803_downF	CGTGATCGTCTCCtcATGAGATCCGCCAAAAACA
	OVL5596	P3-sgRNA(luc) Rev 2	attaggctctttgtcaactg
piuA amplification to place under plac control	OVL9758	piuA_comp_F	CTCAGTCGTCTCCAATAaggagaaattatgaaaacatccc
	OVL9759	piuA_comp_R	CTCAGTCGTCTCCGGATttatttcaaagctttttgtatgtct
spv_2369 amplification to place under plac control	OVL9750	spv_2369_comp_F	ATGAGCCGTCTCGAATAaggtaaaaaaatgaatagtgatgtattag
	OVL9751	spv_2369_comp_R	ATGAGCCGTCTCGGGATttagacataacttttaggatcacaa
ZIP locus primers with aarI recongition sites	OVL7251	pASR100_up_R_aarI	CCTCAACACCTGCGAAGTATTTATTTAGATCTTAATTGTGAGCG
	OVL7252	pASR100_dn_F_aarI	CCTCAACACCTGCACATGGATCCCTCCAGTAACTCGAG
spv_0803 amplification to place under plac control (aarI)	OVL9748	spv803_comp_F	TACCACCACCTGCCATCAATAaggaaatatcatgaacagtaaattttat
	OVL9749	spv803_comp_R	TACCACCACCTGCCATCATCCtcaccaaaaccagccttc
grpE amplification to place under plac control (aarI)	OVL9778	grpE_comp_F	AGCGTTCACCTGCCGTAAATAaggaggcgaacatggccc
	OVL9779	grpE_comp_R	AGCGTTCACCTGCCGTAATCCttagttatacaccactaccattgctg
hrcA amplification to place under plac control	OVL9776	hrcA_comp_F	GCTGATCGTCTCCAATAaggagtgatgagatggttac
	OVL9777	hrcA_comp_R	GCTGATCGTCTCCGGATttaatgtacttcgtaatgattactgc
spv_0610 amplification to place under plac control	OVL9752	spv0610_compF	TGTTCGCGTCTCGAATAaggaggacgatgtcatga
	OVL9753	spv0610_compR	TGTTCGCGTCTCGGGATttaataagaatctggactccaaga
spv_2171 amplification to place under plac control	OVL9784	spv_2171_comp_F	CATCGACGTCTCGAATAgagagtttacggaaaagtaagat
	OVL9785	spv_2171_comp_R	CATCGACGTCTCGGGATttagtatttgcctatataattccaattg
dnaJ amplification to place under plac control	OVL9786	dnaJ_comp_F	TGAGAGCGTCTCGAATAcgccctttgtatcttgaatt
	OVL9787	dnaJ_comp_R	TGAGAGCGTCTCGGGATttattctccatcaaaggcatct
spxa2 amplification to place under plac control	OVL9756	spxa2_comp_F	TCCTAGCGTCTCGAATAaggggtaggtacatgattaaaa
	OVL9757	spxa2_comp_R	TCCTAGCGTCTCGGGATttatagagctgcacgcaa
recJ amplification to place under plac control (complement)	OVL7245	recJ_F_esp3I	AAGTGGCGTCTCGAATAtagaaagagtggatgtctttttg
	OVL7246	recJ_R_esp3I	AAGTGGCGTCTCGGGATctactctttttccatcaaaaaatca
upstream fragment for recJ deletion	OVL7247	recJ_del_uF	gctgaggaattgttgggcac
	OVL7248	recJ_del_uR	GGTAGTCCGTCTCCTCATCAAAAAGACATCCACTCTTTC
downstream fragment for recJ deletion	OVL7249	recJ_del_dF	GGTAGTCCGTCTCCATAAGGAAAAAGAGTAGAAGTTAGG
	OVL7250	recJ_del_dR	gcgagacatatctttaggc
recF amplification to place under plac control (complement)	OVL7151	recF_F_esp3I	CTACACCGTCTCGAATAcgattccctggtagataatca
	OVL7152	recF_R_esp3I	CTACACCGTCTCGGGATtcaatttccatttacagaagct
upstream fragment for recF deletion	OVL7153	recF_del_uF	gaatcatccatatcagctgc
	OVL7154	recF_del_uR	GGTAGTCCGTCTCCTCATGATTATCTACCAGGGAATCG
downstream fragment for recF deletion	OVL7155	recF_del_dF	GGTAGTCCGTCTCCATAAGCTTCTGTAAATGGAAATTGAC
	OVL7156	recF_del_dR	cggatcttgcaacggctgag
upstream fragment for efp deletion	OVL9274	efp_del_upF	aaggttcgatgcgtgtg
	OVL9275	efp_del_upR	AGTAGGCGTCTCCATgtttttacctctttaataaatattattactctt
erythromycin marker for efp deletion	OVL9276	efp_ery_F	AGTAGGCGTCTCCacATGAACAAAAATATAAAATATTCTCAAAACT
	OVL9277	efp_ery_R	AGTAGGCGTCTCCgaTTATTTCCTCCCGTTAAATAATAGAT
downstream fragment for efp deletion	OVL9278	efp_del_downF	AGTAGGCGTCTCGAAtctctagaaagaggtcattctatg
	OVL9279	efp_del_downR_2	gtttatcgttctaccgacaatc
introduce point mutation for phosphomimetic LiaR	OVL10032	liaR_PM_F	gatgtcattgtcatgGAAattgtcatgcctgagatgaatggg
	OVL10033	liaR_PM_R	ctcaggcatgacaatTTCcatgacaatgacatctggacgcag
liaR* amplication to place under plac control	OVL10139	placliaRstar_F	GATGCACGTCTCCAATAtaaaggagtaaagatgaaaattttactag
	OVL10140	placliaRstar_R	GATGCACGTCTCCGGATctaaaactcctcttgcccc
sgRNAs for CRISPRi strains
CRISPRi, liaFSR			CAGAGCTCCTGTCAGAAGAC
CRISPRi, bta			GCACAACTGTAGTGACTTCA
CRISPRi, clpP			CTTGTTTGTTCAATAACTAC
CRISPRi, recA, dinF, lytA			CAATTTAAGAGCGTCATTCA
CRISPRi, glQ5/HP5			CAATACCTAATGAGAAAATT
CRISPRi, nusB, efp			TTTGCCGTCAGCTGTTTCAA
CRISPRi, pcrA			TTTGCACCGCCTCAGCCTGA
CRISPRi, ruvA, tag			AATGTATTTGGCAGTAATTT
CRISPRi, rexAB			TTCAAAAGAAAGAGAGTTGG
CRISPRi, tTRNA-tyr1			GTCTTTACCAACATTAACTT
CRISPRi, araT, recO, plsX			CAGGAATCTCCGAAATAACC
CRISPRi, recJ			GCAAACTGCCATTCATAAGT
CRISPRi, yoaA			CAATCACGACAATTCCCACT
CRISPRi, spv0761			AATATAGCGGCCAGTCATCC
CRISPRi, 1400			TAAAGGCATTTAACCAAAGG
CRISPRi, recF, spv2053			TTCTTTGAGTAGTGCTTGGA
